# Transcriptional response of human articular chondrocytes treated with fibronectin fragments: an *in vitro* model of the osteoarthritis phenotype

**DOI:** 10.1101/2020.06.18.155390

**Authors:** Kathleen S. M. Reed, Veronica Ulici, Cheeho Kim, Susan Chubinskaya, Richard F. Loeser, Douglas H. Phanstiel

## Abstract

**Objective:** Fibronectin is a matrix protein that is fragmented during cartilage degradation in osteoarthritis (OA). Treatment of chondrocytes with fibronectin fragments (FN-f) has been used to model OA *in vitro*, but the system has not been fully characterized. This study sought to define the transcriptional response of chondrocytes to FN-f, and directly compare it to responses traditionally observed in OA.

**Design:** Normal human femoral chondrocytes isolated from tissue donors were treated with either FN-f or PBS (control) for 3, 6, or 18 hours. RNA-seq libraries were compared between time-matched FN-f and control samples in order to identify changes in gene expression over time. Differentially expressed genes were compared to a published OA gene set and used for pathway, transcription factor motif, and kinome analysis.

**Results:** FN-f treatment resulted in 1,224 differentially expressed genes over the time course. Genes that are up- or downregulated in OA were significantly up- (p < 0.00001) or downregulated (p < 0.0004) in response to FN-f. Early response genes were involved in proinflammatory pathways and their promoters were enriched for NF-κB-related motifs, whereas many late response genes were involved in ferroptosis, and their promoters were enriched for Jun-related motifs. Highly upregulated kinases included CAMK1G, IRAK2, and the uncharacterized kinase DYRK3, while growth factor receptors TGFBR2 and FGFR2 were downregulated.

**Conclusions:** FN-f treatment of normal human articular chondrocytes recapitulated many key aspects of the OA chondrocyte phenotype. This *in vitro* model is promising for future OA studies, especially considering its compatibility with genomics and genome-editing techniques.
