## Supplemental Table 2 for "Transcriptional response of human articular chondrocytes treated with fibronectin fragments: an *in vitro* model of the osteoarthritis phenotype"

### Sheet: TableS2_RAAKgenes
ENSEMBL	HGNC	CLUSTER	PVAL_3hr	PVAL_6hr	PVAL_18h	LFC_3hr	LFC_6hr	LFC_18h	ZSCR_3hr	ZSCR_6hr	ZSCR_18h	RAW_3hr_Ctr_R1	RAW_3hr_Ctr_R2	RAW_3hr_Ctr_R3	RAW_6hr_Ctr_R1	RAW_6hr_Ctr_R2	RAW_6hr_Ctr_R3	RAW_18h_Ctr_R1	RAW_18h_Ctr_R2	RAW_18h_Ctr_R3	RAW_3hr_FnF_R1	RAW_3hr_FnF_R2	RAW_3hr_FnF_R3	RAW_6hr_FnF_R1	RAW_6hr_FnF_R2	RAW_6hr_FnF_R3	RAW_18h_FnF_R1	RAW_18h_FnF_R2	RAW_18h_FnF_R3	RAAK_PVAL	RAAK_FC	RAAK_LFC
ENSG00000003989	SLC7A2	up.early	0.000135587	2.81791e-09	1.96061e-08	3.93359	5.03055	4.82853	1.54708	1.94464	1.94317	6422	30381	50399	3366	21602	41060	989	47266	53440	152624	322526	316911	167006	533736	617485	120608	362854	528476	0.000115	1.83	0.874288
ENSG00000006016	CRLF1	static	1	1	1	0.0762022	0.135699	-0.414139	0.133349	0.222931	-0.731457	2359	1972	2492	1114	1278	1735	538	1360	1142	1755	2013	1624	774	1681	1196	282	732	422	4.4e-08	2.97	1.57274
ENSG00000006327	TNFRSF12A	static	1	1	0.246013	1.30545	1.54123	2.23232	1.04349	1.14073	1.52185	884	3082	2745	261	1319	1335	47	515	273	3188	6432	2862	1501	3367	1521	385	1111	408	1.88e-07	1.67	0.743927
ENSG00000008513	ST3GAL1	up.late	1	5.45808e-07	2.07555e-14	1.07482	2.28132	2.84634	0.883464	1.85498	2.32657	2143	5362	7054	671	2445	3730	411	4193	3429	3890	11126	8303	2996	12072	9349	3061	11495	9572	9.66e-05	1.72	0.782521
ENSG00000011422	PLAUR	up.early	1	0.000156117	3.04835e-09	1.25696	2.28107	2.84771	1.09501	1.90156	2.37749	654	1496	2469	256	761	1160	93	841	876	1654	4085	3363	1507	4017	3592	1105	3341	2705	1.05e-06	1.84	0.876044
ENSG00000011465	DCN	static	1	1	1	0.121585	0.290193	-0.0317467	0.505433	1.28122	-0.232711	405284	529671	843269	173144	420825	668844	101661	614641	722984	298378	545632	589336	140506	535441	635723	59987	365866	409359	0.0094	1.78	0.831585
ENSG00000039560	RAI14	up.late	1	1	0.00729794	0.849929	1.14824	1.57444	1.21445	1.64944	2.22225	706	897	1607	288	697	1363	167	845	1069	937	1614	1747	608	2042	2403	304	1660	2707	1.88e-07	1.6	0.680819
ENSG00000090530	LEPREL1	static	1	1	1	0.138274	0.248272	0.125248	0.287583	0.50618	0.116795	8254	21276	22032	3214	12815	16847	955	10697	9284	6448	25081	14248	3221	18057	12888	1515	5739	4217	4.4e-08	2.37	1.24287
ENSG00000100234	TIMP3	static	1	1	1	0.491261	0.991959	0.63596	0.897146	1.80831	1.1689	21979	24760	42775	9161	15059	29575	4076	12232	15570	23492	35239	34090	11842	33702	43887	3127	12906	20681	0.000318	1.89	0.917725
ENSG00000100473	COCH	static	1	1	1	-0.0413095	-0.237001	-0.488282	-0.0400837	-0.220552	-0.92705	46	26	120	27	38	120	13	45	114	26	36	104	14	31	106	4	8	65	0.00557	1.63	0.704644
ENSG00000102359	SRPX2	static	1	1	1	0.0118982	0.056249	0.0364036	0.0349771	0.168466	0.0408881	3399	3562	3485	1502	2716	2595	873	2951	2380	2335	3758	2141	1057	3059	2011	492	1885	1957	0.000273	1.53	0.610078
ENSG00000103257	SLC7A5	up.early	3.84385e-05	3.35347e-17	2.0654e-22	2.13722	3.02759	3.33232	1.40986	1.98298	2.19414	1225	3272	2946	494	2206	2111	166	2025	1262	5112	11457	7635	3841	13286	13063	1966	9643	6507	0.000199	1.64	0.710713
ENSG00000106089	STX1A	static	1	1	1	-0.380683	0.187951	0.840759	-0.619939	0.403944	1.4128	296	634	809	83	247	425	43	121	165	234	473	297	121	293	229	56	180	125	0.000361	1.64	0.715181
ENSG00000106366	SERPINE1	static	1	1	1	-0.0346781	-0.310715	0.207797	0.0115613	-0.313189	0.173329	3448	11517	11232	1414	4990	4759	208	1872	1191	3272	11887	5126	926	4678	2143	229	958	879	1.3e-06	2.4	1.2642
ENSG00000106809	OGN	static	1	1	0.892227	0.027942	0.0871591	-1.28024	0.0599202	0.17006	-2.53628	23560	21492	24976	9999	19160	21957	5766	20411	21375	14679	22901	17795	6669	21741	19809	1154	4393	6673	3.04e-06	1.64	0.717386
ENSG00000109099	PMP22	static	1	1	1	-0.110799	-0.492161	0.0140922	-0.241838	-1.13364	-0.0694942	8622	14619	18962	3298	9653	11692	1217	6818	6949	5519	12178	12492	1790	6009	7272	1251	2881	4473	1.88e-07	1.75	0.804283
ENSG00000115318	LOXL3	static	1	1	1	0.0534161	-0.12443	-0.468713	0.0598485	-0.124662	-0.475854	23901	38567	28471	9772	26742	18787	2212	11360	5710	17474	41795	18004	6107	28570	12270	974	5683	2489	0.000954	1.54	0.620005
ENSG00000115414	FN1	static	1	1	1	0.160103	0.510389	0.647075	0.303768	0.950344	1.22579	682766	1339876	2033462	270879	999122	1665716	89278	1446959	1785533	492223	1567756	1520691	323556	1385583	1479541	251220	725789	1218395	1.13e-05	2.31	1.20853
ENSG00000118785	SPP1	static	1	1	1	-0.136801	0.425962	0.386762	-0.261362	0.91761	0.708919	20387	48712	74214	7435	20638	48343	3643	33071	41677	15575	43570	36689	7686	31613	41436	5665	12301	31566	3.4e-06	2.53	1.33679
ENSG00000123610	TNFAIP6	up.early	0.000771665	8.44768e-10	2.93074e-13	4.01143	5.64204	6.3991	1.30257	1.79214	2.07893	214	1505	3961	155	1041	4081	50	2731	4790	6640	20568	20750	13331	49729	64355	17549	103368	80315	4.4e-08	2.9	1.53405
ENSG00000125144	MT1G	static	1	1	0.0188423	-0.392359	-0.883382	2.82444	-0.339236	-0.700506	1.83587	4817	23474	37483	2620	21995	24508	270	3877	3300	2316	13711	21962	732	11961	13349	2265	19198	4334	0.000726	1.73	0.790884
ENSG00000134198	TSPAN2	static	1	1	1	0.259341	-0.614878	-0.12732	0.387541	-0.968679	-0.251183	553	721	641	299	695	676	82	209	308	309	990	375	50	745	262	22	169	170	1.46e-06	1.55	0.63479
ENSG00000134259	NGF	up.late	7.35537e-05	1.25369e-18	2.74395e-27	2.03466	3.09737	3.78185	1.20926	1.83844	2.38125	49	137	138	21	76	95	2	64	62	163	464	388	129	683	596	81	515	439	3.36e-07	2.26	1.1762
ENSG00000135636	DYSF	static	1	1	1	0.486459	0.608346	1.24084	0.913892	1.11383	2.47709	383	687	1083	182	535	735	47	482	616	504	895	767	262	746	691	142	643	701	1.2e-05	1.78	0.828286
ENSG00000135919	SERPINE2	static	1	1	0.308092	1.53346	2.80409	3.65906	0.887633	1.51011	2.00338	16086	131646	220449	7075	88402	167730	3047	146154	143844	69737	287439	286080	96025	409344	454240	105605	580643	578353	4.22e-05	1.59	0.672948
ENSG00000137331	IER3	up.early	7.19646e-07	2.7693e-09	1.15865e-06	4.67067	5.17315	4.51069	1.76512	1.91919	1.81746	1240	7720	8435	528	2845	3304	109	6687	3994	70710	114301	71883	24797	84091	51241	8424	68289	33690	0.000115	1.66	0.730249
ENSG00000141753	IGFBP4	static	1	1	1	-0.0399752	-0.215821	0.733631	-0.0631944	-0.329331	1.09964	8916	29991	37652	3552	18779	20772	1345	13689	12288	6345	26556	23832	1849	17637	14659	1370	18671	11877	0.000585	1.59	0.673129
ENSG00000142173	COL6A2	static	1	1	1	0.240923	0.487306	0.168436	0.908789	1.81553	0.609962	58601	76101	91320	27476	57785	60371	13107	65974	52819	50040	84646	69368	28219	80666	62585	12059	43542	31785	0.00747	1.6	0.68062
ENSG00000142583	SLC2A5	static	1	1	1	0.00686197	-0.213062	-0.829455	0.0279086	-0.398127	-1.28329	326	388	761	189	449	675	86	1034	1350	206	532	525	124	444	422	62	287	445	5.86e-05	1.57	0.646344
ENSG00000145824	CXCL14	static	1	1	0.165439	-0.421528	-0.623003	-1.98426	-0.374322	-0.601597	-1.86664	287	233	140	167	176	138	154	151	110	168	161	62	57	145	71	7	41	33	3.54e-06	2.16	1.11041
ENSG00000146674	IGFBP3	up.late	1	1	0.000304159	0.0793485	-0.0131931	2.5131	0.0829628	-0.0209427	2.46738	22701	66403	83816	8366	41223	59487	1725	10269	13616	15479	75123	55451	5600	49181	39322	11117	20404	29228	1.28e-06	1.77	0.827032
ENSG00000148344	PTGES	up.early	9.63967e-09	1.48164e-15	6.82411e-17	3.01338	3.65823	3.78674	1.57195	1.95757	2.09306	248	476	876	108	375	591	35	511	648	2543	2819	2879	1313	4613	4411	751	4166	3715	1.46e-06	2.34	1.2247
ENSG00000149090	PAMR1	static	1	1	1	0.0884325	0.261498	-0.886208	0.0942851	0.262514	-0.922232	93	32	94	31	19	75	20	30	54	65	36	62	22	27	47	3	4	27	6.09e-05	1.68	0.747744
ENSG00000150093	ITGB1	static	1	1	1	0.134377	0.493895	0.416893	0.554248	1.99291	1.66845	23157	40653	50709	9624	28074	40922	4386	28551	30078	18056	44679	34580	9193	42982	40172	4372	22947	26036	0.00365	1.62	0.69494
ENSG00000154153	FAM134B	static	1	1	1	0.534828	0.712706	0.33338	0.726745	0.985795	0.513545	1012	2631	4193	433	2283	4080	311	5746	5763	1129	3415	3757	535	4004	4621	477	3159	3782	0.000848	1.63	0.701765
ENSG00000154175	ABI3BP	static	1	1	1	0.134214	0.376919	1.13978	0.219369	0.554943	1.64194	70215	48942	45273	27436	40402	41164	11953	34503	36932	46227	57872	36354	24432	55058	38757	14144	47499	54178	1.11e-05	1.53	0.610442
ENSG00000154556	SORBS2	static	1	1	1	0.0506313	-1.07589	-0.959214	0.0658338	-1.68356	-1.48135	526	456	769	369	732	744	140	280	489	313	480	600	50	384	261	35	84	243	1.3e-06	1.56	0.637816
ENSG00000159200	RCAN1	up.early	5.19628e-06	0.0287845	0.38189	2.74092	2.01893	1.68995	2.21877	1.66553	1.42378	1094	1989	3074	598	2235	3813	340	3355	4497	8541	8760	10153	3027	6244	10020	1461	4183	8701	3.49e-05	1.72	0.780488
ENSG00000164761	TNFRSF11B	up.early	1	2.99135e-07	5.44119e-11	2.07476	4.01881	4.72053	1.10004	1.98943	2.26458	7141	26396	56235	3436	9308	31435	1258	12197	13874	51692	95565	95618	72655	163488	211638	58942	98572	154840	4.23e-06	2.1	1.07206
ENSG00000164825	DEFB1	static	1	1	1	0.496812	0.522701	1.8432	0.334628	-0.0875041	1.90407	7	15	15	2	15	14	0	16	4	6	14	20	0	22	21	3	24	15	0.00183	1.57	0.653559
ENSG00000167779	IGFBP6	static	1	1	1	0.235616	0.484409	0.611136	0.614067	1.19481	1.50401	3147	4292	4627	1414	2921	2924	766	3325	2277	3251	4412	3185	1644	3791	2899	849	3560	1999	2.66e-05	1.74	0.79919
ENSG00000169583	CLIC3	static	1	0.86674	0.192909	-0.855956	-1.82248	-2.7971	-0.731776	-1.50904	-1.50315	57	99	122	45	42	68	10	31	22	29	59	33	5	27	10	2	3	1	4.4e-08	1.72	0.784179
ENSG00000171314	PGAM1	static	1	1	1	-0.0288478	0.245424	1.27584	-0.0636277	0.503283	2.72917	8806	14860	17242	3130	9119	10507	792	9855	8215	6264	14797	9927	2765	10610	9285	2502	12346	9240	0.000667	1.63	0.706009
ENSG00000174437	ATP2A2	static	1	1	1	0.164307	0.562697	0.622322	0.555487	1.91128	2.09612	5630	7093	11047	2544	5244	9709	1133	5788	6004	4096	8509	7243	2481	8481	9728	1262	5107	5425	0.000678	1.55	0.631841
ENSG00000176887	SOX11	static	1	1	1	0.6454	0.9366	0.631769	1.05891	1.5747	1.1717	74	116	160	46	89	151	7	97	146	88	165	159	66	178	201	12	130	88	7.42e-05	1.56	0.645086
ENSG00000179862	CITED4	up.early	1.04702e-09	4.36932e-16	6.24982e-07	3.34517	4.04457	3.05456	1.83299	2.03332	1.46777	104	236	408	67	90	105	27	76	64	1670	2575	1642	875	1484	1154	151	507	268	0.000854	1.5	0.587636
ENSG00000180447	GAS1	static	1	0.0717182	0.01569	-1.41991	-2.57383	-2.83007	-1.03012	-1.90164	-1.94663	12773	11873	13688	8074	9342	9024	4455	5238	5971	2469	5513	3341	330	2315	1927	129	989	1071	0.000204	1.55	0.628573
ENSG00000180767	CHST13	static	1	NA	1	-0.313182	0.0322912	0.396512	-0.16831	-0.0508367	0.370944	0	2	3	0	1	3	0	0	5	0	1	2	0	1	2	0	1	2	4.08e-05	1.7	0.76387
ENSG00000182752	PAPPA	up.late	1	0.000158987	1.80077e-49	0.821398	1.93772	4.13717	0.55125	1.30239	2.76395	1968	2239	4093	922	2146	2840	361	1482	1949	2705	3686	3949	3569	6344	9754	3980	12639	27586	7.69e-05	2.08	1.05467
ENSG00000187689	AMTN	up.late	1	1	0.00804021	0.599805	1.11628	1.93357	0.487193	0.951643	1.65741	149	512	720	67	476	690	44	936	904	126	828	681	109	1164	982	268	1684	1382	0.00128	1.66	0.735486
ENSG00000187957	DNER	up.late	1	0.538283	2.13068e-15	0.503431	1.51692	3.16738	0.399232	1.23855	2.54231	271	449	475	148	312	329	58	427	323	292	601	403	229	963	890	215	2979	2109	0.000227	1.62	0.697792
ENSG00000188536	HBA2	static	1	NA	NA	-0.580783	0	0	-1.41421	0	0	0	0	1	0	0	0	0	0	0	0	0	0	0	0	0	0	0	0	2.02e-05	2.26	1.17727
ENSG00000188783	PRELP	static	1	1	0.523855	0.0518168	-0.10028	-1.47153	0.0774523	-0.136485	-2.10977	61683	59583	45356	28318	51982	35369	18834	52575	36187	38896	59085	35504	16092	50997	28206	4001	8663	12396	0.000546	1.88	0.910568
ENSG00000196352	CD55	up.late	1	0.00669149	8.5297e-22	0.11787	1.43782	2.22122	0.12095	1.50886	2.31692	7597	11040	19984	2745	6273	13997	1464	10333	14407	4955	14057	14021	5062	22710	26513	5858	27534	37533	4.4e-08	2.39	1.25988
ENSG00000196878	LAMB3	up.early	0.138409	7.57604e-11	4.16615e-13	2.5725	4.79	5.16032	1.05199	1.9144	2.12922	412	1792	3784	232	1366	2781	81	3039	3121	3418	10403	12225	10085	37019	41537	7731	50848	32298	1.04e-05	1.6	0.680447
ENSG00000198610	AKR1C4	static	1	1	0.886739	0.0415404	1.62734	3.67492	-0.38016	1.28237	2.22383	5	1	6	0	0	5	0	0	1	0	5	3	1	2	6	1	3	5	0.00014	1.54	0.626413
ENSG00000198729	PPP1R14C	up.late	1	0.00239843	5.305e-18	0.436107	2.03899	3.62093	0.328857	1.52874	2.56717	183	778	976	64	286	472	18	149	105	169	1149	784	218	1318	1188	147	1082	798	5.18e-08	1.73	0.788134
ENSG00000204291	COL15A1	static	1	1	1	0.087452	0.0951037	-0.44031	0.124303	0.132086	-0.624305	10683	18614	24668	4305	12913	18424	1097	6721	7687	7569	20116	16882	3342	15236	13344	557	3145	3616	1.27e-06	1.93	0.947959
ENSG00000205358	MT1H	static	1	1	0.785696	-0.317131	-0.977704	1.6896	-0.368806	-1.02437	1.49627	300	981	1966	171	991	1411	40	394	417	121	642	1257	33	494	842	110	1071	495	0.00875	1.56	0.643526
ENSG00000244734	HBB	static	NA	NA	NA	NA	NA	NA	0	0	0	0	0	0	0	0	0	0	0	0	0	0	0	0	0	0	0	0	0	6.97e-05	2	1.00068
ENSG00000000971	CFH	static	1	1	1	0.0848044	0.279676	-0.818539	0.21738	0.736273	-2.15859	86160	86601	154940	37377	66609	120872	21466	101908	171485	63182	87734	107281	27680	84705	124697	7993	31532	57595	3.58e-06	0.59	-0.757722
ENSG00000049089	COL9A2	static	1	1	1	0.0923278	0.210285	-0.288829	0.102671	0.228688	-0.285504	7869	3191	4395	3675	2400	2682	1939	1767	2120	6480	2998	3088	2838	2752	2866	745	1056	1307	0.00057	0.65	-0.631241
ENSG00000054938	CHRDL2	static	1	1	1	0.0550845	0.351825	-0.579752	0.0639478	0.445789	-0.695689	8483	10014	5328	3905	7975	3328	3205	6402	2302	5896	9581	4052	2742	10633	4122	492	4606	1862	0.000355	0.42	-1.25768
ENSG00000056736	IL17RB	static	1	1	1	0.219734	-0.105807	-0.478361	0.594663	-0.240875	-1.13536	320	334	489	148	304	572	142	348	298	266	394	382	113	278	394	55	141	213	2.95e-05	0.66	-0.600975
ENSG00000078596	ITM2A	static	1	1	1	0.0179244	0.041316	-1.07603	0.0300211	0.060193	-1.8439	2146	2565	2114	987	2092	1555	727	2411	1236	1420	2714	1360	594	2501	1279	119	1061	505	2.36e-05	0.64	-0.637415
ENSG00000084636	COL16A1	static	1	1	1	0.0887234	0.157849	-0.0195042	0.209968	0.357934	-0.0745927	10888	10313	10098	5053	7882	6631	2075	5664	4906	8190	10834	7118	3875	8620	6237	1107	4611	2844	0.000322	0.65	-0.621122
ENSG00000106538	RARRES2	static	1	1	1	0.0202644	0.512751	0.592325	0.00448788	0.993999	1.00835	527	429	535	228	300	322	128	480	466	393	364	389	211	372	442	105	733	374	6.06e-08	0.44	-1.17609
ENSG00000107623	GDF10	down.late	1	1	3.3576e-56	-0.131445	-0.805793	-4.95355	-0.0575033	-0.351322	-2.08271	18717	9858	3520	8975	8670	2255	3765	5088	2139	11383	9314	2027	2750	5665	1157	56	135	55	1.99e-05	0.52	-0.946622
ENSG00000112280	COL9A1	static	1	1	1	0.133224	0.168374	-0.885681	0.156225	0.200485	-1.07828	2406	1120	2043	1170	1128	1708	677	666	1066	1876	1213	1398	828	1133	1569	107	408	559	0.000267	0.46	-1.12103
ENSG00000113739	STC2	static	1	1	1	0.00327747	-0.438353	0.757603	0.0425823	-0.649911	1.1313	1649	2495	4797	874	1308	3198	700	2200	4516	1800	2183	2248	476	1139	1308	767	2792	4755	1.45e-05	0.59	-0.766064
ENSG00000121005	CRISPLD1	static	1	1	0.0124846	-0.636254	-1.86278	-3.35538	-0.304505	-0.94725	-1.50854	20688	4461	3686	10032	6249	3086	5244	932	849	7388	2617	2126	903	1604	1119	54	108	162	0.000142	0.4	-1.31951
ENSG00000122756	CNTFR	static	1	1	0.237822	-0.300622	-0.575129	-1.74303	-0.339807	-0.667241	-1.69005	384	377	355	172	362	231	93	160	128	210	284	219	70	241	150	11	31	24	1.2e-06	0.55	-0.858061
ENSG00000137285	TUBB2B	static	1	1	1	0.728576	0.457006	-0.87868	0.857774	0.64131	-0.995743	456	774	908	187	680	401	77	294	394	709	818	1123	228	510	774	37	68	149	2.65e-06	0.65	-0.619689
ENSG00000138449	SLC40A1	down.early	1	0.000153285	0.00563532	-1.20088	-3.14097	-2.70941	-0.746955	-1.94799	-1.58275	27053	12352	13869	16438	22972	13210	6842	5366	4477	8527	4453	4207	794	2469	1809	322	737	866	0.000398	0.66	-0.597004
ENSG00000141469	SLC14A1	down.late	1	0.0998965	3.39086e-09	-1.13909	-2.46579	-4.51763	-0.534036	-1.19535	-2.00364	2885	861	908	2294	1116	909	2634	1016	777	871	508	196	120	239	166	31	71	69	0.000102	0.63	-0.669605
ENSG00000162493	PDPN	up.early	1	7.03775e-05	1.34798e-09	1.07966	1.60996	1.86011	1.31898	1.97308	2.26751	10816	14447	19101	4996	10335	16521	2179	13191	12147	20446	31841	27758	12659	41122	38521	6247	29286	27858	0.0007	0.66	-0.590145
ENSG00000162998	FRZB	static	1	1	1	0.0400478	0.194366	-0.616643	0.0518647	0.268144	-0.85409	25480	15891	15271	11948	13023	11091	7594	12979	9828	18464	15082	10444	8234	15338	11138	2251	7299	4707	1.28e-06	0.39	-1.34733
ENSG00000165623	UCMA	static	1	1	1	0.0804072	-0.0367993	-1.24801	0.197163	-0.0635862	-1.38189	29	32	31	18	22	25	17	18	15	37	19	23	12	15	26	3	3	9	0.0088	0.54	-0.875851
ENSG00000166923	GREM1	down.late	1	1	1.80553e-26	-0.350944	-1.25765	-5.37997	-0.18369	-0.62708	-2.50595	5586	2521	3237	2138	3466	2215	682	2078	4389	3214	1964	1605	514	1332	1139	25	24	38	3.84e-05	0.53	-0.906517
ENSG00000171408	PDE7B	static	1	1	0.356133	-0.428028	-0.533894	-1.52485	-0.489565	-0.62861	-1.81249	1765	861	875	700	749	812	513	1575	1220	484	638	405	226	542	298	37	189	161	2.66e-06	0.66	-0.596231
ENSG00000172348	RCAN2	down.late	1	1	0.00186944	-0.00239709	-1.76706	-3.52083	0.0201043	-1.14267	-1.98966	2687	799	710	1434	2526	1178	649	715	467	1554	733	656	139	660	403	11	65	52	5.33e-07	0.51	-0.974081
ENSG00000179399	GPC5	static	1	1	1	0.162967	0.506577	0.605555	0.465353	1.50448	1.70768	194	248	232	86	189	206	44	216	182	169	265	152	98	266	209	48	189	187	1.46e-06	0.6	-0.733084
ENSG00000186510	CLCNKA	static	1	1	1	1.07824	-0.543125	-1.55891	0.550659	-0.512889	-0.928062	15	2	2	7	3	2	4	5	1	9	8	6	2	4	0	1	0	1	0.00383	0.6	-0.729786
ENSG00000189058	APOD	static	1	1	1	0.0156547	0.339533	-0.127151	0.00570155	0.329786	-0.135394	57802	14583	19948	23650	11550	14116	12155	16611	16133	41643	14003	12822	19738	15609	14413	7413	10855	8851	0.000288	0.62	-0.699784
ENSG00000198373	WWP2	down.early	0.911774	9.94862e-06	2.78594e-06	-1.58205	-2.34241	-2.40246	-1.30464	-1.91993	-1.99029	24709	22111	19362	11126	17209	9722	4770	14539	15017	4414	7580	4882	816	3590	2447	503	1877	1969	0.000159	0.63	-0.677745
ENSG00000204248	COL11A2	static	1	1	1	0.104407	0.317895	0.517158	0.105261	0.327446	0.535009	52016	21276	34991	23701	16267	21230	11521	12341	15714	40121	21935	24073	19104	19521	22557	8728	16910	14931	3.04e-06	0.63	-0.669102
ENSG00000215644	GCGR	static	1	NA	1	0.193979	-0.197167	3.39201	0.191915	0.225218	1.95765	0	1	1	0	1	2	0	0	0	1	0	1	1	0	1	1	0	3	0.00309	0.66	-0.605386
